# DNA replication is dispensable for developmental progression, but required for heterochromatin organization at mouse zygotic genome activation

**DOI:** 10.64898/2026.09.14.751383

**Authors:** Aurora Arroyo-Jimenez, Alicia Gallego, Antonio Barral, Maria Tiana, Elva Martin-Batista, Andrea Maidana, Miguel Manzanares, Marta Portela

**Author notes:** equal contribution (Aurora Arroyo-Jimenez, Alicia Gallego, Marta Portela).

## Abstract

Early mammalian development progresses through a small number of cleavage divisions with extensive transcriptional and epigenetic reprogramming that result in the very first lineage decisions, leading to blastocyst formation. Although classical embryological studies suggested that developmental progression can occur independently of normal cell division, the extent to which DNA replication contributes to these processes remains unclear. In particular, whether replication is required simply for proliferation or also for establishing the cellular states that regulate stage-specific gene expression is unknown. Here we show that mouse preimplantation development can proceed without DNA replication, but it is required to maintain proper heterochromatin organization at the 2-cell stage, the time of zygotic genome activation. The inhibition of DNA replication with aphidicolin blocked cleavage divisions without preventing zygotic genome activation, embryo morphogenesis, activation of lineage-specification factors, or the establishment of stage-specific transcriptional programs. However, replication arrest selectively altered the expression of developmental genes associated with late-replicating, Polycomb-enriched chromatin domains, and also reduced global levels of H3K27me3 and H3K9me3. These findings indicate that developmental timing in the early embryo is largely uncoupled from DNA replication and cell-cycle progression. Instead, DNA replication contributes to transcriptional fidelity by establishing or maintaining repressive chromatin states during the extensive genome reprogramming that accompanies zygotic genome activation.
