## Supplemental Table S5 for "DNA replication is dispensable for developmental progression, but required for heterochromatin organization at mouse zygotic genome activation"

### Sheet: METAFlux_Scores E2C-L2C
Pathway	Early 2-cell	Late 2-cell	Aphi	Cluster
Lipoic acid metabolism	-8.37172e-07	2.10936e-05	-2.02757e-05	i
Fatty acid desaturation (odd-chain)	4.856e-10	2.17587e-09	-2.41188e-11	i
Protein modification	1.85522e-08	3.19977e-07	7.73081e-10	i
Thiamine metabolism	5.81066e-05	7.09046e-05	5.65532e-05	i
Fatty acid elongation (odd-chain)	3.44859e-10	2.51908e-09	1.30923e-10	i
Fatty acid oxidation	2.34393e-07	1.24e-06	1.28953e-07	i
Fatty acid activation (cytosolic)	-1.72065e-08	-2.71592e-09	1.71419e-09	ii
Cholesterol biosynthesis 3 (Kandustch-Russell pathway)	-2.32456e-10	1.77906e-10	3.2932e-10	ii
Riboflavin metabolism	2.92247e-08	1.84807e-07	2.37849e-07	ii
Omega-6 fatty acid metabolism	-3.53532e-09	-7.92948e-10	-1.24027e-10	ii
Vitamin D metabolism	5.06401e-06	1.2951e-05	1.43678e-05	ii
Fatty acid biosynthesis	3.36219e-08	2.18981e-06	1.72949e-06	ii
Peptide metabolism	-2.90209e-05	-1.28844e-05	-1.65618e-05	ii
Pyrimidine metabolism	-3.57465e-05	1.14106e-06	-7.53624e-06	ii
Inositol phosphate metabolism	-2.62902e-09	3.01742e-09	1.97331e-09	ii
Nucleotide metabolism	-1.53897e-06	1.64555e-05	1.4046e-05	ii
Fatty acid degradation	-8.14501e-11	-2.16132e-12	-1.42099e-11	ii
Fatty acid elongation (even-chain)	3.80141e-07	1.18199e-05	1.01074e-05	ii
Pentose and glucuronate interconversions	-1.73729e-05	1.65193e-06	3.72832e-06	ii
Dietary fiber binding	-7.3139e-09	1.02327e-10	8.65633e-10	ii
Fatty acid biosynthesis (odd-chain)	-3.2969e-09	-1.81876e-10	1.25356e-10	ii
Cholesterol biosynthesis 2	-5.87665e-09	-1.43111e-09	-1.21433e-09	ii
Ubiquinone and other terpenoid-quinone biosynthesis	-3.88708e-11	-1.09862e-11	-9.93187e-12	ii
Androgen metabolism	7.11967e-08	2.6086e-06	2.81566e-06	ii
Glyoxylate and dicarboxylate metabolism	-3.55836e-08	2.06487e-09	4.47416e-09	ii
Phenylalanine metabolism	-9.29113e-06	-5.35505e-07	-4.17577e-07	ii
Biotin metabolism	-7.5582e-09	-9.67889e-11	-4.21827e-11	ii
Drug metabolism	-1.26614e-05	-4.69325e-06	-4.66937e-06	ii
Vitamin B2 metabolism	-3.85147e-09	-6.59888e-12	2.50572e-12	ii
Fatty acid desaturation (even-chain)	6.04425e-07	6.94103e-06	6.75285e-06	ii
Alkaloids biosynthesis	-1.27407e-10	1.90799e-11	1.6744e-11	ii
Chondroitin / heparan sulfate biosynthesis	-7.04714e-09	-1.5593e-11	-3.321e-11	ii
Glycosylphosphatidylinositol (GPI)-anchor biosynthesis	-4.99823e-10	6.53138e-12	2.94147e-12	ii
Glycosphingolipid biosynthesis	-8.82387e-12	3.12896e-12	1.9146e-12	ii
Miscellaneous	-3.25992e-07	1.62256e-05	1.52242e-05	ii
Protein degradation	-3.30763e-08	4.39251e-09	1.97644e-09	ii
Amine sulfotransferase	-2.56034e-11	2.53394e-12	1.07052e-12	ii
Hippurate metabolism	-1.38526e-08	9.49622e-10	2.06771e-10	ii
Aminoacyl-tRNA biosynthesis	-3.55629e-09	1.72995e-10	-2.91457e-11	ii
Pentose Phosphate Pathway	-1.42977e-08	1.34468e-09	4.49153e-10	ii
Toluene degradation	-8.52872e-15	2.32001e-13	1.21713e-13	iii
Fatty acid biosynthesis (unsaturated)	-4.78192e-09	1.59936e-09	-2.11159e-10	iii
Omega-3 fatty acid metabolism	4.50635e-08	8.54954e-08	7.29164e-08	iii
Cholesterol biosynthesis 1 (Bloch pathway)	5.99924e-09	1.3847e-07	8.60232e-08	iii
Ether lipid metabolism	-7.09321e-09	1.58087e-09	-1.40522e-09	iii
Carnitine shuttle (endoplasmic reticular)	-1.16224e-06	6.27972e-07	-8.58941e-07	iii
Formation and hydrolysis of cholesterol esters	-2.71479e-09	2.37228e-08	-1.84411e-10	iii
Fatty acid activation (endoplasmic reticular)	-5.53716e-09	2.09052e-08	9.40822e-10	iii
Carnitine shuttle (cytosolic)	2.15512e-06	1.1978e-05	5.42807e-06	iii
Carnitine shuttle (peroxisomal)	4.46894e-06	1.29955e-05	7.34841e-06	iii
Keratan sulfate degradation	9.44294e-10	8.52745e-10	6.61834e-12	iv
Glycerolipid metabolism	-7.51703e-07	-9.61913e-07	-9.66817e-06	iv
Tricarboxylic acid cycle and glyoxylate/dicarboxylate metabolism	0.000120366	0.000119975	0.000106556	iv
Protein assembly	2.64142e-05	2.25754e-05	1.29442e-05	iv
Triacylglycerol synthesis	3.61165e-11	1.94125e-11	-2.33514e-11	iv
Beta oxidation of unsaturated fatty acids (n-9) (peroxisomal)	5.76233e-10	4.63039e-10	2.79403e-10	iv
Cholesterol metabolism	2.01493e-07	2.99218e-08	-2.62967e-07	iv
Alanine, aspartate and glutamate metabolism	4.55847e-05	3.56092e-05	2.66097e-05	iv
Fatty acid biosynthesis (even-chain)	4.12559e-08	3.34205e-08	2.52183e-08	iv
Sulfur metabolism	0.000184036	0.000141002	9.53055e-05	iv
Eicosanoid metabolism	2.63966e-05	1.5504e-05	4.92123e-06	iv
Pantothenate and CoA metabolism	2.33728e-06	1.82475e-06	1.31058e-06	iv
Heme degradation	1.26334e-05	7.14731e-06	3.75953e-06	iv
Starch and sucrose metabolism	8.84108e-07	3.47673e-07	2.35166e-08	iv
Heparan sulfate degradation	1.42586e-06	6.49154e-07	3.86605e-08	iv
Prostaglandin biosynthesis	2.69765e-05	1.63703e-05	9.00433e-06	iv
Beta-alanine metabolism	3.07138e-05	1.03506e-05	7.27174e-06	iv
Glycolysis / Gluconeogenesis	0.000182179	9.5913e-05	8.12999e-05	iv
Lysine metabolism	4.16115e-05	2.06262e-05	1.61862e-05	iv
N-glycan metabolism	7.42014e-10	8.81752e-12	-1.48966e-10	iv
Beta oxidation of di-unsaturated fatty acids (n-6) (peroxisomal)	9.34324e-10	1.24482e-10	-3.78589e-11	iv
Retinol metabolism	2.01922e-05	1.20944e-05	1.04277e-05	iv
ROS detoxification	2.58234e-05	1.30266e-05	9.83374e-06	iv
Transport reactions	1.7911e-05	1.16421e-05	1.0215e-05	iv
Vitamin C metabolism	0.000998083	0.00060189	0.000508125	iv
Porphyrin metabolism	2.37911e-05	1.37704e-05	9.12825e-06	iv
Cysteine and methionine metabolism	2.56837e-05	2.34019e-05	2.22149e-05	iv
Purine metabolism	6.51979e-05	4.7112e-05	3.76734e-05	iv
Carnitine shuttle (mitochondrial)	8.34681e-06	4.42934e-06	2.96244e-06	iv
Histidine metabolism	7.26969e-06	3.97327e-06	2.6793e-06	iv
Urea cycle	0.000314355	0.000159759	0.000114361	iv
Butanoate metabolism	0.000261171	0.000177899	0.000150794	iv
Acyl-CoA hydrolysis	3.67389e-05	2.21526e-05	1.71448e-05	iv
Glutathione metabolism	8.83784e-05	6.23127e-05	5.3274e-05	iv
Leukotriene metabolism	2.51031e-06	1.46096e-06	1.79521e-06	iv
Vitamin E metabolism	8.00138e-06	5.45028e-07	3.02067e-06	iv
Exchange/demand reactions	9.58603e-06	5.03421e-06	6.18411e-06	iv
Vitamin A metabolism	2.13276e-05	1.67615e-05	1.7782e-05	iv
Galactose metabolism	4.51111e-05	-2.24914e-05	-8.43672e-06	iv
Tryptophan metabolism	7.26999e-05	2.87191e-05	3.73743e-05	iv
Beta oxidation of branched-chain fatty acids (mitochondrial)	7.90917e-10	-2.75772e-11	3.53678e-11	iv
Pyruvate metabolism	7.98341e-05	1.80368e-05	2.23443e-05	iv
Linoleate metabolism	6.20199e-05	4.01483e-05	4.30357e-05	iv
Sphingolipid metabolism	2.74081e-06	3.93773e-07	6.75263e-07	iv
Fatty acid metabolism	3.66944e-09	-2.74669e-12	4.71947e-13	iv
Beta oxidation of poly-unsaturated fatty acids (mitochondrial)	1.28252e-09	4.39586e-12	2.65314e-12	iv
octane oxidation	5.16458e-10	4.56977e-12	3.35915e-12	iv
Insect hormone biosynthesis	2.33699e-12	8.08095e-14	7.10555e-14	iv
Vitamin B12 metabolism	2.33969e-07	4.77598e-08	4.67624e-08	iv
Keratan sulfate biosynthesis	4.62105e-08	5.1779e-10	2.22326e-10	iv
O-glycan metabolism	4.64121e-07	4.79328e-09	1.17647e-09	iv
Glycosphingolipid biosynthesis-lacto and neolacto series	1.77904e-08	9.58388e-11	-2.38296e-10	iv
Isolated	7.2162e-06	5.24106e-06	5.19831e-06	iv
Glycosphingolipid biosynthesis-ganglio series	1.15243e-06	1.30639e-08	8.49125e-11	iv
Vitamin B6 metabolism	9.98919e-05	1.59302e-05	1.46925e-05	iv
Glycine, serine and threonine metabolism	6.33834e-05	3.86943e-05	3.95378e-05	iv
Serotonin and melatonin biosynthesis	4.40838e-05	2.48819e-05	2.56688e-05	iv
Xenobiotics metabolism	5.07736e-07	3.15136e-07	3.17393e-07	iv
Transport	5.35844e-06	1.17169e-07	2.25252e-07	iv
Caffeine metabolism	1.14256e-11	-1.12505e-13	1.4643e-13	iv
Glycosphingolipid metabolism	4.7433e-06	2.04843e-09	1.13848e-07	iv
Ascorbate and aldarate metabolism	0.0002979	0.000162947	0.000147678	iv
Oxidative phosphorylation	1.89833e-05	2.13664e-06	6.52284e-07	iv
Tyrosine metabolism	4.4829e-05	1.71626e-05	1.46184e-05	iv
Ubiquinone synthesis	5.53792e-08	1.04445e-08	6.30153e-09	iv
Chondroitin sulfate degradation	6.99318e-08	4.20852e-09	1.60635e-09	iv
Pool reactions	0.000335835	0.000154427	0.000142167	iv
Acylglycerides metabolism	0.000177773	8.2862e-05	7.53766e-05	iv
Arachidonic acid metabolism	4.6542e-07	2.15374e-07	1.96052e-07	iv
Beta oxidation of odd-chain fatty acids (peroxisomal)	1.97771e-09	-3.70052e-10	1.244e-09	v
Fructose and mannose metabolism	-8.1485e-06	-1.9966e-05	-1.18289e-05	v
Bile acid biosynthesis	1.26588e-05	7.59523e-06	1.07632e-05	v
Nicotinate and nicotinamide metabolism	3.26176e-06	3.84032e-08	2.0862e-06	v
Beta oxidation of even-chain fatty acids (peroxisomal)	4.89561e-06	3.78694e-06	4.36701e-06	v
Terpenoid backbone biosynthesis	7.98039e-07	3.37247e-07	5.85392e-07	v
Valine, leucine, and isoleucine metabolism	2.4294e-05	8.97282e-06	1.59413e-05	v
Artificial reactions	5.25101e-08	-9.7441e-08	-2.54822e-08	v
Metabolism of other amino acids	1.05744e-06	2.7346e-07	6.45178e-07	v
Arginine and proline metabolism	5.42687e-05	5.02639e-05	5.52796e-05	v
Pentose phosphate pathway	-7.12064e-06	-9.46443e-06	-6.69151e-06	v
Beta oxidation of unsaturated fatty acids (n-9) (mitochondrial)	1.32071e-10	-1.66806e-10	1.23261e-10	v
Steroid metabolism	2.39482e-05	2.21825e-05	2.39443e-05	v
Amino sugar and nucleotide sugar metabolism	7.27055e-06	4.5167e-06	7.02563e-06	v
Beta oxidation of unsaturated fatty acids (n-7) (peroxisomal)	4.72976e-10	2.20413e-10	4.57979e-10	v
Beta oxidation of unsaturated fatty acids (n-7) (mitochondrial)	-9.04032e-12	-1.55086e-11	1.13064e-11	vi
Glycosphingolipid biosynthesis-globo series	2.64524e-06	2.3436e-06	3.7639e-06	vi
Glucocorticoid biosynthesis	1.13706e-06	5.8249e-07	7.5153e-06	vi
Glycerophospholipid metabolism	1.09967e-06	1.03188e-06	1.56484e-06	vi
Beta oxidation of di-unsaturated fatty acids (n-6) (mitochondrial)	-7.6861e-10	-1.24581e-09	6.11389e-11	vi
Beta oxidation of phytanic acid (peroxisomal)	2.39414e-10	-1.84878e-09	4.55855e-09	vi
Blood group biosynthesis	2.24476e-10	2.96822e-14	4.43424e-10	vi
Phenylalanine, tyrosine and tryptophan biosynthesis	8.16818e-06	7.42887e-06	9.0583e-06	vi
Beta oxidation of odd-chain fatty acids (mitochondrial)	-1.29041e-09	-1.18206e-09	1.59446e-11	vi
Beta oxidation of even-chain fatty acids (mitochondrial)	-5.94496e-09	-4.27607e-09	9.86793e-11	vi
Phosphatidylinositol phosphate metabolism	-1.27161e-08	-1.03807e-08	-2.65889e-09	vi
Biopterin metabolism	2.36867e-06	3.92086e-06	5.22878e-06	vi
C5-branched dibasic acid metabolism	-2.22466e-05	8.38653e-07	1.97604e-05	vi
Folate metabolism	-1.59833e-06	7.07439e-06	1.34885e-05	vi
Propanoate metabolism	1.32336e-07	1.02452e-05	1.74264e-05	vi
Bile acid recycling	-9.53485e-06	-3.68849e-06	2.87818e-06	vi
Estrogen metabolism	-1.56551e-09	4.57578e-07	1.15522e-06	vi

### Sheet: METAFlux_Scores 4C-8C
Pathway	4-cell	8-cell	Aphi	Cluster
Cholesterol biosynthesis 3 (Kandustch-Russell pathway)	8.49599e-12	1.12594e-10	-2.12142e-10	i’
Vitamin B2 metabolism	1.5055e-12	2.69896e-12	-5.18005e-13	i’
Aminoacyl-tRNA biosynthesis	-1.45787e-10	2.90498e-12	-1.08762e-09	i’
Fatty acid degradation	-9.09364e-12	-4.43715e-12	-2.34659e-11	i’
Fatty acid desaturation (odd-chain)	-2.00909e-10	-8.30855e-11	-6.32824e-10	i’
Bile acid recycling	1.37876e-07	-6.4063e-07	-9.77205e-07	i’
Glycosylphosphatidylinositol (GPI)-anchor biosynthesis	1.07917e-10	1.80788e-11	-4.3768e-11	i’
Ether lipid metabolism	4.89547e-10	-1.57318e-10	-6.6612e-10	i’
Pentose phosphate pathway	-7.27689e-06	-8.46927e-06	-9.34831e-06	i’
Glycosphingolipid biosynthesis-lacto and neolacto series	-5.10959e-10	4.25212e-11	-6.82817e-08	i’
Chondroitin / heparan sulfate biosynthesis	5.8924e-10	-3.53409e-10	-1.2697e-08	i’
Glycosphingolipid biosynthesis-globo series	1.33887e-06	1.24901e-06	-8.6051e-09	i’
Ubiquinone and other terpenoid-quinone biosynthesis	-5.05984e-12	-6.50955e-12	-3.0147e-11	i’
Fatty acid activation (cytosolic)	2.22919e-09	1.5043e-09	-9.68269e-09	i’
Riboflavin metabolism	1.5469e-07	1.45067e-07	1.66903e-09	i’
Beta oxidation of unsaturated fatty acids (n-9) (mitochondrial)	-6.64152e-12	-2.30008e-11	-4.09906e-10	i’
Amine sulfotransferase	2.46103e-12	-1.44007e-12	-8.39773e-11	i’
Glyoxylate and dicarboxylate metabolism	3.36075e-09	2.67732e-09	-1.10083e-08	i’
Glycosphingolipid biosynthesis	1.79945e-12	1.65016e-12	-3.06125e-12	i’
octane oxidation	2.82546e-12	-3.95701e-15	-1.49062e-10	i’
Hippurate metabolism	1.30068e-09	5.72646e-10	-4.74337e-09	i’
Toluene degradation	3.4927e-13	1.0621e-13	-1.56923e-12	i’
Alkaloids biosynthesis	2.16488e-11	1.37121e-11	-6.17112e-11	i’
Fatty acid activation (endoplasmic reticular)	4.47598e-10	2.0499e-10	-1.90993e-09	i’
Fatty acid biosynthesis (even-chain)	2.60011e-08	2.10181e-08	8.05388e-10	i’
Protein degradation	4.14947e-09	1.81789e-09	-7.69729e-09	i’
Drug metabolism	-1.29285e-06	-1.93492e-06	-5.25567e-06	i’
Eicosanoid metabolism	5.25859e-06	4.67303e-06	1.74367e-06	i’
Lipoic acid metabolism	-3.06013e-05	-4.17265e-05	-0.000105028	i’
Histidine metabolism	2.39352e-06	2.07691e-06	3.3661e-07	i’
Pentose Phosphate Pathway	1.51293e-09	7.16752e-10	-3.64157e-09	i’
Glycerolipid metabolism	1.03569e-06	-8.50082e-08	-1.85208e-06	i’
Beta oxidation of di-unsaturated fatty acids (n-6) (peroxisomal)	1.19938e-10	5.01715e-11	-3.50738e-11	i’
Beta oxidation of odd-chain fatty acids (mitochondrial)	1.08419e-10	3.45347e-11	-6.25531e-11	i’
Fatty acid oxidation	-1.26917e-06	-2.41783e-06	-4.66945e-06	i’
Beta oxidation of unsaturated fatty acids (n-7) (peroxisomal)	2.17015e-10	1.49176e-10	-1.5015e-12	i’
Estrogen metabolism	7.5177e-08	5.1905e-08	3.12114e-09	i’
Beta oxidation of phytanic acid (peroxisomal)	6.18305e-11	2.25908e-11	-8.13335e-11	i’
Vitamin E metabolism	3.82569e-07	-9.20404e-07	-5.07669e-06	i’
Vitamin A metabolism	1.71193e-05	5.99305e-06	8.06501e-06	ii’
Beta oxidation of even-chain fatty acids (mitochondrial)	9.84023e-10	3.11747e-10	5.27931e-10	ii’
Vitamin B6 metabolism	1.05098e-05	-1.86767e-05	-1.06495e-05	ii’
Nucleotide metabolism	6.0483e-06	-5.25253e-06	-7.51178e-06	ii’
Glucocorticoid biosynthesis	7.83089e-07	1.13907e-07	1.68346e-08	ii’
Xenobiotics metabolism	4.76429e-08	1.03531e-08	4.85605e-09	ii’
Acylglycerides metabolism	2.15097e-05	3.7728e-06	4.22805e-06	ii’
Androgen metabolism	6.37401e-07	9.55817e-08	1.29672e-07	ii’
Arachidonic acid metabolism	4.92411e-08	1.26698e-09	3.34109e-09	ii’
Pool reactions	3.73752e-05	8.54952e-07	2.54466e-06	ii’
Phenylalanine metabolism	-4.21214e-07	-9.23521e-06	-9.35999e-06	ii’
Fructose and mannose metabolism	-1.1684e-05	-2.82301e-05	-2.90868e-05	ii’
Inositol phosphate metabolism	2.27699e-09	1.6444e-09	1.59617e-09	ii’
Cholesterol biosynthesis 2	1.59538e-09	-8.0095e-10	1.41715e-09	iii’
Miscellaneous	2.44458e-05	2.47338e-06	2.51362e-05	iii’
Butanoate metabolism	4.15002e-05	1.2487e-06	2.15309e-05	iii’
Retinol metabolism	7.22877e-06	8.13419e-07	3.84035e-06	iii’
Acyl-CoA hydrolysis	6.40405e-06	1.19062e-06	4.86772e-06	iii’
Omega-3 fatty acid metabolism	1.75249e-09	-4.14278e-11	1.29158e-09	iii’
Propanoate metabolism	4.73071e-06	5.17578e-07	3.63573e-06	iii’
Beta oxidation of even-chain fatty acids (peroxisomal)	3.914e-06	6.01867e-07	2.81462e-06	iii’
Metabolism of other amino acids	8.59773e-07	1.06938e-07	5.59841e-07	iii’
Cholesterol metabolism	-2.84811e-06	1.02931e-07	7.49291e-08	iii’
Cholesterol biosynthesis 1 (Bloch pathway)	1.88438e-07	5.25065e-07	3.86987e-07	iii’
N-glycan metabolism	-5.70751e-10	-6.99358e-11	-2.14698e-10	iii’
Terpenoid backbone biosynthesis	1.67181e-08	5.53626e-08	4.21727e-08	iii’
Galactose metabolism	-1.62771e-06	1.34002e-05	2.24915e-06	iii’
Carnitine shuttle (endoplasmic reticular)	-1.51385e-06	-5.19148e-07	-1.79951e-06	iii’
Peptide metabolism	-1.48212e-05	-5.978e-06	-1.5487e-05	iii’
Ubiquinone synthesis	6.82808e-09	5.44512e-06	1.44751e-08	iii’
Pentose and glucuronate interconversions	2.96081e-05	2.14973e-05	3.28337e-05	iv’
Formation and hydrolysis of cholesterol esters	1.00589e-10	-6.8773e-12	1.72736e-10	iv’
Glycine, serine and threonine metabolism	2.58615e-05	1.82411e-05	3.20119e-05	iv’
Glycerophospholipid metabolism	2.98254e-06	1.89157e-06	5.48844e-06	iv’
Folate metabolism	8.27356e-06	5.67037e-06	1.34258e-05	iv’
Dietary fiber binding	3.40912e-10	-5.66307e-11	1.06596e-09	iv’
Fatty acid metabolism	9.96834e-09	1.80975e-10	2.72757e-08	iv’
ROS detoxification	1.31411e-05	5.79015e-06	2.10893e-05	iv’
Bile acid biosynthesis	8.12832e-06	2.81239e-06	1.59879e-05	iv’
Fatty acid biosynthesis (odd-chain)	6.81415e-10	3.77447e-10	1.15854e-09	iv’
Sulfur metabolism	3.7723e-05	8.50573e-06	8.23591e-05	iv’
Nicotinate and nicotinamide metabolism	-5.01994e-06	-5.79676e-07	4.25184e-06	iv’
Vitamin C metabolism	0.000194116	0.000432595	0.000705374	iv’
Glutathione metabolism	5.45106e-05	0.000113994	0.000174441	iv’
Isolated	1.73809e-06	3.33212e-06	4.85452e-06	iv’
Protein modification	4.49093e-08	2.15846e-06	5.47888e-06	iv’
Transport reactions	5.66676e-06	9.41642e-06	1.56542e-05	iv’
Ascorbate and aldarate metabolism	6.96894e-05	0.000138639	0.000236124	iv’
Carnitine shuttle (mitochondrial)	-3.54736e-07	1.73052e-06	4.61603e-06	iv’
Fatty acid elongation (even-chain)	5.73193e-06	9.18568e-06	1.34448e-05	iv’
Porphyrin metabolism	1.70724e-05	2.38429e-05	3.25937e-05	iv’
Heme degradation	5.85021e-06	1.35214e-05	1.852e-05	iv’
Beta-alanine metabolism	1.18607e-05	2.75302e-05	3.90015e-05	iv’
Protein assembly	4.31822e-07	1.3276e-05	2.31424e-05	iv’
Fatty acid biosynthesis	1.04548e-06	1.30619e-06	1.40699e-06	iv’
Pantothenate and CoA metabolism	1.55669e-06	2.53784e-06	3.00609e-06	iv’
Urea cycle	6.58033e-05	0.000438016	0.000607202	iv’
Oxidative phosphorylation	1.29893e-05	1.7368e-05	3.26993e-05	iv’
Serotonin and melatonin biosynthesis	1.56177e-05	1.93237e-05	3.37386e-05	iv’
Arginine and proline metabolism	4.50152e-05	5.34011e-05	0.000108588	iv’
Amino sugar and nucleotide sugar metabolism	7.05992e-07	1.66154e-06	6.55643e-06	iv’
Valine, leucine, and isoleucine metabolism	6.852e-06	9.39891e-06	2.24891e-05	iv’
Tricarboxylic acid cycle and glyoxylate/dicarboxylate metabolism	9.90065e-05	0.000125562	0.000202639	iv’
Beta oxidation of unsaturated fatty acids (n-9) (peroxisomal)	7.89935e-11	8.70402e-11	1.11013e-10	iv’
Linoleate metabolism	1.75181e-05	2.47893e-05	4.61816e-05	iv’
Exchange/demand reactions	3.1281e-06	4.29243e-06	7.38114e-06	iv’
Tryptophan metabolism	1.80842e-05	1.97775e-05	2.41553e-05	iv’
Beta oxidation of di-unsaturated fatty acids (n-6) (mitochondrial)	4.59513e-11	1.84807e-10	5.171e-10	iv’
Leukotriene metabolism	1.35123e-06	2.25311e-06	4.49666e-06	iv’
Alanine, aspartate and glutamate metabolism	1.66188e-05	3.09646e-05	6.16129e-05	iv’
Lysine metabolism	1.0713e-05	1.91535e-05	3.83472e-05	iv’
Prostaglandin biosynthesis	7.62566e-06	8.77281e-06	1.0876e-05	iv’
Cysteine and methionine metabolism	8.28198e-06	1.32913e-05	2.29101e-05	iv’
Fatty acid desaturation (even-chain)	3.9202e-06	7.16133e-06	1.36628e-05	iv’
Sphingolipid metabolism	2.37037e-07	2.20634e-07	3.16295e-07	iv’
Tyrosine metabolism	1.31478e-05	1.11926e-05	2.18585e-05	iv’
Omega-6 fatty acid metabolism	3.66882e-10	2.92627e-10	6.55192e-10	iv’
Purine metabolism	2.9001e-05	2.58416e-05	4.19094e-05	iv’
Thiamine metabolism	2.35176e-05	1.813e-05	4.62237e-05	iv’
Biopterin metabolism	8.46138e-06	4.11575e-06	2.31084e-05	iv’
Insect hormone biosynthesis	1.60521e-14	-3.7005e-14	1.95733e-13	iv’
Fatty acid biosynthesis (unsaturated)	6.49852e-10	2.09161e-10	1.95158e-09	iv’
Phosphatidylinositol phosphate metabolism	2.59743e-09	-1.7388e-09	1.49089e-08	iv’
Chondroitin sulfate degradation	2.29097e-10	1.31468e-09	1.32516e-08	iv’
Keratan sulfate biosynthesis	-5.49722e-09	2.27348e-09	8.09252e-08	iv’
Beta oxidation of odd-chain fatty acids (peroxisomal)	3.21683e-10	5.1544e-10	3.15231e-09	iv’
O-glycan metabolism	-8.55881e-09	6.53999e-09	2.35542e-07	iv’
Pyruvate metabolism	3.60344e-05	3.82934e-05	7.50032e-05	iv’
Glycosphingolipid biosynthesis-ganglio series	8.6261e-12	5.90647e-11	1.20979e-09	iv’
Vitamin B12 metabolism	3.04532e-08	3.39413e-08	1.1239e-07	iv’
Artificial reactions	3.46153e-09	4.29689e-09	2.14821e-08	iv’
Beta oxidation of poly-unsaturated fatty acids (mitochondrial)	-1.3037e-11	-4.77696e-12	1.50481e-10	iv’
Biotin metabolism	-1.12726e-10	-5.85833e-11	1.49481e-09	iv’
Heparan sulfate degradation	4.40777e-07	5.11773e-07	2.42595e-06	iv’
Starch and sucrose metabolism	2.36732e-07	2.7482e-07	1.271e-06	iv’
Caffeine metabolism	-1.0365e-14	3.90525e-14	1.93162e-12	iv’
Transport	2.17821e-07	2.87484e-07	2.6241e-06	iv’
Carnitine shuttle (peroxisomal)	7.01145e-07	6.42048e-07	6.51106e-06	iv’
Keratan sulfate degradation	2.76044e-10	2.4906e-11	1.90624e-08	iv’
Phenylalanine, tyrosine and tryptophan biosynthesis	2.56749e-06	2.61392e-06	5.8854e-06	iv’
Vitamin D metabolism	2.96483e-06	2.94813e-06	1.41355e-05	iv’
Glycosphingolipid metabolism	2.57077e-09	1.12582e-10	6.69209e-07	iv’
Steroid metabolism	6.42964e-06	6.40797e-06	1.46267e-05	iv’
Beta oxidation of branched-chain fatty acids (mitochondrial)	-1.28487e-11	-9.49e-12	4.11235e-10	iv’
Blood group biosynthesis	-1.74667e-10	3.58315e-11	7.75377e-08	iv’
Glycolysis / Gluconeogenesis	4.68462e-05	4.6994e-05	0.000114628	iv’
C5-branched dibasic acid metabolism	-6.48486e-06	-7.66444e-06	2.79081e-05	iv’
Carnitine shuttle (cytosolic)	3.35972e-07	1.31649e-07	3.88285e-06	iv’
Pyrimidine metabolism	3.85419e-05	3.53407e-05	9.57379e-05	iv’
Fatty acid elongation (odd-chain)	3.9872e-10	2.55547e-10	1.22573e-09	iv’
Beta oxidation of unsaturated fatty acids (n-7) (mitochondrial)	5.67814e-13	-5.06171e-13	8.56088e-12	iv’
Triacylglycerol synthesis	9.59203e-12	5.82773e-12	4.50335e-11	iv’
